# 31,600-year-old human virus genomes support a Pleistocene origin for common childhood infections

**DOI:** 10.1101/2021.06.28.450199

**Authors:** Sofie Holtsmark Nielsen, Lucy van Dorp, Charlotte J. Houldcroft, Anders G. Pedersen, Morten E. Allentoft, Lasse Vinner, Ashot Margaryan, Elena Pavlova, Vyacheslav Chasnyk, Pavel Nikolskiy, Vladimir Pitulko, Ville N. Pimenoff, François Balloux, Martin Sikora

## Abstract

The origins of viral pathogens and the age of their association with humans remains largely elusive. To date, there is no direct evidence about the diversity of viral infections in early modern humans pre-dating the Holocene. We recovered two near-complete genomes (5.2X and 0.7X) of human adenovirus C (HAdV-C), as well as low-coverage genomes from four distinct species of human herpesvirus obtained from two 31,630-year-old milk teeth excavated at Yana, in northeastern Siberia. Phylogenetic analysis of the two HAdV-C genomes suggests an evolutionary origin around 700,000 years ago consistent with a common evolutionary history with hominin hosts. Our findings push back the earliest direct molecular evidence for human viral infections by ∼25,000 years, and demonstrate that viral species causing common childhood viral infections today have been in circulation in humans at least since the Pleistocene.
