## Supplementary material for "31,600-year-old human virus genomes support a Pleistocene origin for common childhood infections": suppl tables

### Sheet: Table S3. Herpesv
sampleId	libId	unitId	mapId	refId	nTot	nMapped	pMapped	nDup	pDup	nUniq	pUniq	nFinal	pFinal
Yana	Yana_old_MA845_L1	Yana_old_MA845_L1	vs	HHV1_NC_001806.2	3804014676	2286	6.00944e-07	1622	0.709536	664	1.74552e-07	10	2.6288e-09
Yana	Yana_old_MA845_L1	Yana_old_MA845_L1	vs	HHV2_NC_001798.2	3804014676	45210	1.18848e-05	44173	0.977063	1037	2.72607e-07	0	0
Yana	Yana_old_MA845_L1	Yana_old_MA845_L1	vs	HHV3_NC_001348.1	3804014676	858	2.25551e-07	687	0.800699	171	4.49525e-08	0	0
Yana	Yana_old_MA845_L1	Yana_old_MA845_L1	vs	HHV4_NC_009334.1	3804014676	361	9.48997e-08	259	0.717452	102	2.68138e-08	2	5.2576e-10
Yana	Yana_old_MA845_L1	Yana_old_MA845_L1	vs	HHV5_NC_006273.2	3804014676	5053	1.32833e-06	4584	0.907184	469	1.23291e-07	54	1.41955e-08
Yana	Yana_old_MA845_L1	Yana_old_MA845_L1	vs	HHV6A_NC_001664.2	3804014676	537424	0.000141278	534431	0.994431	2993	7.868e-07	31	8.14929e-09
Yana	Yana_old_MA845_L1	Yana_old_MA845_L1	vs	HHV6B_NC_000898.1	3804014676	464188	0.000122026	460807	0.992716	3381	8.88798e-07	93	2.44479e-08
Yana	Yana_old_MA845_L1	Yana_old_MA845_L1	vs	HHV7_NC_001716.2	3804014676	448009	0.000117773	443758	0.990511	4251	1.1175e-06	15	3.9432e-09
Yana	Yana_old_MA845_L1	Yana_old_MA845_L1	vs	HHV8_NC_009333.1	3804014676	7787	2.04705e-06	7420	0.95287	367	9.6477e-08	0	0
Yana	Yana_old_MA845_L1	Yana_old_MA845_L1	vsl	HHV1_NC_001806.2	3804014676	4185	1.10015e-06	3482	0.832019	703	1.84805e-07	21	5.52048e-09
Yana	Yana_old_MA845_L1	Yana_old_MA845_L1	vsl	HHV2_NC_001798.2	3804014676	260159	6.83906e-05	259046	0.995722	1113	2.92586e-07	1	2.6288e-10
Yana	Yana_old_MA845_L1	Yana_old_MA845_L1	vsl	HHV3_NC_001348.1	3804014676	22127	5.81675e-06	21928	0.991006	199	5.23132e-08	0	0
Yana	Yana_old_MA845_L1	Yana_old_MA845_L1	vsl	HHV4_NC_009334.1	3804014676	465	1.22239e-07	299	0.643011	166	4.36381e-08	2	5.2576e-10
Yana	Yana_old_MA845_L1	Yana_old_MA845_L1	vsl	HHV5_NC_006273.2	3804014676	8559	2.24999e-06	8129	0.94976	430	1.13038e-07	87	2.28706e-08
Yana	Yana_old_MA845_L1	Yana_old_MA845_L1	vsl	HHV6A_NC_001664.2	3804014676	615576	0.000161823	612346	0.994753	3230	8.49103e-07	56	1.47213e-08
Yana	Yana_old_MA845_L1	Yana_old_MA845_L1	vsl	HHV6B_NC_000898.1	3804014676	493592	0.000129756	490151	0.993029	3441	9.04571e-07	119	3.12827e-08
Yana	Yana_old_MA845_L1	Yana_old_MA845_L1	vsl	HHV7_NC_001716.2	3804014676	464433	0.00012209	460098	0.990666	4335	1.13959e-06	18	4.73184e-09
Yana	Yana_old_MA845_L1	Yana_old_MA845_L1	vsl	HHV8_NC_009333.1	3804014676	14231	3.74105e-06	13720	0.964092	511	1.34332e-07	0	0
Yana	Yana_old_MA845_L3	Yana_old_MA845_L3	vs	HHV1_NC_001806.2	2071891859	748	3.61023e-07	500	0.668449	248	1.19697e-07	3	1.44795e-09
Yana	Yana_old_MA845_L3	Yana_old_MA845_L3	vs	HHV2_NC_001798.2	2071891859	11622	5.60937e-06	10995	0.946051	627	3.02622e-07	0	0
Yana	Yana_old_MA845_L3	Yana_old_MA845_L3	vs	HHV3_NC_001348.1	2071891859	1265	6.10553e-07	1130	0.893281	135	6.51578e-08	0	0
Yana	Yana_old_MA845_L3	Yana_old_MA845_L3	vs	HHV4_NC_009334.1	2071891859	88	4.24733e-08	63	0.715909	25	1.20663e-08	0	0
Yana	Yana_old_MA845_L3	Yana_old_MA845_L3	vs	HHV5_NC_006273.2	2071891859	1138	5.49256e-07	951	0.835677	187	9.02557e-08	3	1.44795e-09
Yana	Yana_old_MA845_L3	Yana_old_MA845_L3	vs	HHV6A_NC_001664.2	2071891859	225172	0.000108679	222702	0.989031	2470	1.19215e-06	3	1.44795e-09
Yana	Yana_old_MA845_L3	Yana_old_MA845_L3	vs	HHV6B_NC_000898.1	2071891859	210446	0.000101572	207590	0.986429	2856	1.37845e-06	16	7.72241e-09
Yana	Yana_old_MA845_L3	Yana_old_MA845_L3	vs	HHV7_NC_001716.2	2071891859	205213	9.90462e-05	201816	0.983446	3397	1.63956e-06	0	0
Yana	Yana_old_MA845_L3	Yana_old_MA845_L3	vs	HHV8_NC_009333.1	2071891859	3753	1.81139e-06	3551	0.946176	202	9.74954e-08	0	0
Yana	Yana_old_MA845_L3	Yana_old_MA845_L3	vsl	HHV1_NC_001806.2	2071891859	3188	1.53869e-06	2610	0.818695	578	2.78972e-07	2	9.65301e-10
Yana	Yana_old_MA845_L3	Yana_old_MA845_L3	vsl	HHV2_NC_001798.2	2071891859	87338	4.21537e-05	86440	0.989718	898	4.3342e-07	0	0
Yana	Yana_old_MA845_L3	Yana_old_MA845_L3	vsl	HHV3_NC_001348.1	2071891859	44116	2.12926e-05	43931	0.995807	185	8.92904e-08	0	0
Yana	Yana_old_MA845_L3	Yana_old_MA845_L3	vsl	HHV4_NC_009334.1	2071891859	261	1.25972e-07	178	0.681992	83	4.006e-08	0	0
Yana	Yana_old_MA845_L3	Yana_old_MA845_L3	vsl	HHV5_NC_006273.2	2071891859	3636	1.75492e-06	3438	0.945545	198	9.55648e-08	7	3.37855e-09
Yana	Yana_old_MA845_L3	Yana_old_MA845_L3	vsl	HHV6A_NC_001664.2	2071891859	274129	0.000132309	271378	0.989965	2751	1.32777e-06	12	5.79181e-09
Yana	Yana_old_MA845_L3	Yana_old_MA845_L3	vsl	HHV6B_NC_000898.1	2071891859	233141	0.000112526	230144	0.987145	2997	1.4465e-06	21	1.01357e-08
Yana	Yana_old_MA845_L3	Yana_old_MA845_L3	vsl	HHV7_NC_001716.2	2071891859	213912	0.000103245	210337	0.983288	3575	1.72548e-06	1	4.82651e-10
Yana	Yana_old_MA845_L3	Yana_old_MA845_L3	vsl	HHV8_NC_009333.1	2071891859	11687	5.64074e-06	11360	0.97202	327	1.57827e-07	0	0
Yana	Yana_old_MA845_L4	Yana_old_MA845_L4	vs	HHV1_NC_001806.2	2179560659	1092	5.01018e-07	461	0.422161	631	2.89508e-07	19	8.71735e-09
Yana	Yana_old_MA845_L4	Yana_old_MA845_L4	vs	HHV2_NC_001798.2	2179560659	6033	2.76799e-06	5160	0.855296	873	4.00539e-07	0	0
Yana	Yana_old_MA845_L4	Yana_old_MA845_L4	vs	HHV3_NC_001348.1	2179560659	263	1.20667e-07	158	0.60076	105	4.81748e-08	0	0
Yana	Yana_old_MA845_L4	Yana_old_MA845_L4	vs	HHV4_NC_009334.1	2179560659	90	4.12927e-08	29	0.322222	61	2.79873e-08	0	0
Yana	Yana_old_MA845_L4	Yana_old_MA845_L4	vs	HHV5_NC_006273.2	2179560659	1003	4.60184e-07	575	0.57328	428	1.9637e-07	53	2.43168e-08
Yana	Yana_old_MA845_L4	Yana_old_MA845_L4	vs	HHV6A_NC_001664.2	2179560659	216494	9.93292e-05	214004	0.988499	2490	1.14243e-06	23	1.05526e-08
Yana	Yana_old_MA845_L4	Yana_old_MA845_L4	vs	HHV6B_NC_000898.1	2179560659	213409	9.79138e-05	210250	0.985197	3159	1.44937e-06	91	4.17515e-08
Yana	Yana_old_MA845_L4	Yana_old_MA845_L4	vs	HHV7_NC_001716.2	2179560659	210084	9.63882e-05	206288	0.981931	3796	1.74164e-06	22	1.00938e-08
Yana	Yana_old_MA845_L4	Yana_old_MA845_L4	vs	HHV8_NC_009333.1	2179560659	1901	8.72194e-07	1620	0.852183	281	1.28925e-07	0	0
Yana	Yana_old_MA845_L4	Yana_old_MA845_L4	vsl	HHV1_NC_001806.2	2179560659	3745	1.71824e-06	2907	0.776235	838	3.84481e-07	31	1.4223e-08
Yana	Yana_old_MA845_L4	Yana_old_MA845_L4	vsl	HHV2_NC_001798.2	2179560659	51715	2.37273e-05	50481	0.976138	1234	5.66169e-07	4	1.83523e-09
Yana	Yana_old_MA845_L4	Yana_old_MA845_L4	vsl	HHV3_NC_001348.1	2179560659	23716	1.08811e-05	23511	0.991356	205	9.40557e-08	0	0
Yana	Yana_old_MA845_L4	Yana_old_MA845_L4	vsl	HHV4_NC_009334.1	2179560659	286	1.31219e-07	144	0.503497	142	6.51507e-08	0	0
Yana	Yana_old_MA845_L4	Yana_old_MA845_L4	vsl	HHV5_NC_006273.2	2179560659	2869	1.31632e-06	2339	0.815267	530	2.43168e-07	106	4.86337e-08
Yana	Yana_old_MA845_L4	Yana_old_MA845_L4	vsl	HHV6A_NC_001664.2	2179560659	265488	0.000121808	262342	0.98815	3146	1.44341e-06	61	2.79873e-08
Yana	Yana_old_MA845_L4	Yana_old_MA845_L4	vsl	HHV6B_NC_000898.1	2179560659	231028	0.000105998	227621	0.985253	3407	1.56316e-06	134	6.14803e-08
Yana	Yana_old_MA845_L4	Yana_old_MA845_L4	vsl	HHV7_NC_001716.2	2179560659	219553	0.000100733	215449	0.981307	4104	1.88295e-06	27	1.23878e-08
Yana	Yana_old_MA845_L4	Yana_old_MA845_L4	vsl	HHV8_NC_009333.1	2179560659	6938	3.18321e-06	6425	0.926059	513	2.35369e-07	0	0
Yana	Yana_old_MA845_L6	Yana_old_MA845_L6	vs	HHV1_NC_001806.2	1287236450	471	3.659e-07	227	0.481953	244	1.89553e-07	3	2.33057e-09
Yana	Yana_old_MA845_L6	Yana_old_MA845_L6	vs	HHV2_NC_001798.2	1287236450	3966	3.08102e-06	3420	0.86233	546	4.24164e-07	0	0
Yana	Yana_old_MA845_L6	Yana_old_MA845_L6	vs	HHV3_NC_001348.1	1287236450	14	1.0876e-08	4	0.285714	10	7.76858e-09	0	0
Yana	Yana_old_MA845_L6	Yana_old_MA845_L6	vs	HHV4_NC_009334.1	1287236450	67	5.20495e-08	39	0.58209	28	2.1752e-08	0	0
Yana	Yana_old_MA845_L6	Yana_old_MA845_L6	vs	HHV5_NC_006273.2	1287236450	611	4.7466e-07	417	0.682488	194	1.5071e-07	27	2.09752e-08
Yana	Yana_old_MA845_L6	Yana_old_MA845_L6	vs	HHV6A_NC_001664.2	1287236450	108943	8.46332e-05	106829	0.980595	2114	1.64228e-06	11	8.54544e-09
Yana	Yana_old_MA845_L6	Yana_old_MA845_L6	vs	HHV6B_NC_000898.1	1287236450	105912	8.22786e-05	103202	0.974413	2710	2.10529e-06	45	3.49586e-08
Yana	Yana_old_MA845_L6	Yana_old_MA845_L6	vs	HHV7_NC_001716.2	1287236450	103422	8.03442e-05	100526	0.971998	2896	2.24978e-06	3	2.33057e-09
Yana	Yana_old_MA845_L6	Yana_old_MA845_L6	vs	HHV8_NC_009333.1	1287236450	1655	1.2857e-06	1469	0.887613	186	1.44496e-07	0	0
Yana	Yana_old_MA845_L6	Yana_old_MA845_L6	vsl	HHV1_NC_001806.2	1287236450	1383	1.07439e-06	941	0.680405	442	3.43371e-07	11	8.54544e-09
Yana	Yana_old_MA845_L6	Yana_old_MA845_L6	vsl	HHV2_NC_001798.2	1287236450	48161	3.74143e-05	47328	0.982704	833	6.47123e-07	0	0
Yana	Yana_old_MA845_L6	Yana_old_MA845_L6	vsl	HHV3_NC_001348.1	1287236450	315	2.4471e-07	217	0.688889	98	7.61321e-08	0	0
Yana	Yana_old_MA845_L6	Yana_old_MA845_L6	vsl	HHV4_NC_009334.1	1287236450	219	1.70132e-07	133	0.607306	86	6.68098e-08	0	0
Yana	Yana_old_MA845_L6	Yana_old_MA845_L6	vsl	HHV5_NC_006273.2	1287236450	2692	2.0913e-06	2400	0.89153	292	2.26843e-07	47	3.65123e-08
Yana	Yana_old_MA845_L6	Yana_old_MA845_L6	vsl	HHV6A_NC_001664.2	1287236450	147593	0.000114659	144811	0.981151	2782	2.16122e-06	30	2.33057e-08
Yana	Yana_old_MA845_L6	Yana_old_MA845_L6	vsl	HHV6B_NC_000898.1	1287236450	120754	9.38087e-05	117750	0.975123	3004	2.33368e-06	56	4.35041e-08
Yana	Yana_old_MA845_L6	Yana_old_MA845_L6	vsl	HHV7_NC_001716.2	1287236450	110577	8.59026e-05	107438	0.971613	3139	2.43856e-06	2	1.55372e-09
Yana	Yana_old_MA845_L6	Yana_old_MA845_L6	vsl	HHV8_NC_009333.1	1287236450	5251	4.07928e-06	4890	0.931251	361	2.80446e-07	0	0
Yana	Yana_old_MA845en_L5	Yana_old_MA845en_L5	vs	HHV1_NC_001806.2	1231445202	4599	3.73464e-06	3373	0.73342	1226	9.95578e-07	72	5.84679e-08
Yana	Yana_old_MA845en_L5	Yana_old_MA845en_L5	vs	HHV2_NC_001798.2	1231445202	24190	1.96436e-05	22545	0.931997	1645	1.33583e-06	2	1.62411e-09
Yana	Yana_old_MA845en_L5	Yana_old_MA845en_L5	vs	HHV3_NC_001348.1	1231445202	232	1.88397e-07	92	0.396552	140	1.13688e-07	0	0
Yana	Yana_old_MA845en_L5	Yana_old_MA845en_L5	vs	HHV4_NC_009334.1	1231445202	342	2.77722e-07	170	0.497076	172	1.39673e-07	1	8.12054e-10
Yana	Yana_old_MA845en_L5	Yana_old_MA845en_L5	vs	HHV5_NC_006273.2	1231445202	4894	3.97419e-06	4026	0.82264	868	7.04863e-07	236	1.91645e-07
Yana	Yana_old_MA845en_L5	Yana_old_MA845en_L5	vs	HHV6A_NC_001664.2	1231445202	200600	0.000162898	197678	0.985434	2922	2.37282e-06	102	8.28295e-08
Yana	Yana_old_MA845en_L5	Yana_old_MA845en_L5	vs	HHV6B_NC_000898.1	1231445202	189376	0.000153784	186004	0.982194	3372	2.73825e-06	240	1.94893e-07
Yana	Yana_old_MA845en_L5	Yana_old_MA845en_L5	vs	HHV7_NC_001716.2	1231445202	178465	0.000144923	175294	0.982232	3171	2.57502e-06	36	2.92339e-08
Yana	Yana_old_MA845en_L5	Yana_old_MA845en_L5	vs	HHV8_NC_009333.1	1231445202	7260	5.89551e-06	6833	0.941185	427	3.46747e-07	0	0
Yana	Yana_old_MA845en_L5	Yana_old_MA845en_L5	vsl	HHV1_NC_001806.2	1231445202	4356	3.53731e-06	3490	0.801194	866	7.03239e-07	74	6.0092e-08
Yana	Yana_old_MA845en_L5	Yana_old_MA845en_L5	vsl	HHV2_NC_001798.2	1231445202	75796	6.15504e-05	74678	0.98525	1118	9.07876e-07	5	4.06027e-09
Yana	Yana_old_MA845en_L5	Yana_old_MA845en_L5	vsl	HHV3_NC_001348.1	1231445202	1733	1.40729e-06	1560	0.900173	173	1.40485e-07	0	0
Yana	Yana_old_MA845en_L5	Yana_old_MA845en_L5	vsl	HHV4_NC_009334.1	1231445202	225	1.82712e-07	123	0.546667	102	8.28295e-08	1	8.12054e-10
Yana	Yana_old_MA845en_L5	Yana_old_MA845en_L5	vsl	HHV5_NC_006273.2	1231445202	5225	4.24298e-06	4596	0.879617	629	5.10782e-07	256	2.07886e-07
Yana	Yana_old_MA845en_L5	Yana_old_MA845en_L5	vsl	HHV6A_NC_001664.2	1231445202	204018	0.000165674	201340	0.986874	2678	2.17468e-06	128	1.03943e-07
Yana	Yana_old_MA845en_L5	Yana_old_MA845en_L5	vsl	HHV6B_NC_000898.1	1231445202	195768	0.000158974	192533	0.983475	3235	2.62699e-06	245	1.98953e-07
Yana	Yana_old_MA845en_L5	Yana_old_MA845en_L5	vsl	HHV7_NC_001716.2	1231445202	183251	0.00014881	180040	0.982478	3211	2.60751e-06	36	2.92339e-08
Yana	Yana_old_MA845en_L5	Yana_old_MA845en_L5	vsl	HHV8_NC_009333.1	1231445202	7435	6.03762e-06	7098	0.954674	337	2.73662e-07	0	0
Yana2	CGG2_Yana2E_L_S1_virCapt	CGG2_Yana2E_L_S1_virCapt_S13_L007_R1	vs	HHV1_NC_001806.2	4125599	42	1.01803e-05	9	0.214286	33	7.99884e-06	1	2.42389e-07
Yana2	CGG2_Yana2E_L_S1_virCapt	CGG2_Yana2E_L_S1_virCapt_S13_L007_R1	vs	HHV2_NC_001798.2	4125599	236	5.72038e-05	119	0.504237	117	2.83595e-05	0	0
Yana2	CGG2_Yana2E_L_S1_virCapt	CGG2_Yana2E_L_S1_virCapt_S13_L007_R1	vs	HHV3_NC_001348.1	4125599	2	4.84778e-07	0	0	2	4.84778e-07	0	0
Yana2	CGG2_Yana2E_L_S1_virCapt	CGG2_Yana2E_L_S1_virCapt_S13_L007_R1	vs	HHV4_NC_009334.1	4125599	15	3.63584e-06	6	0.4	9	2.1815e-06	3	7.27167e-07
Yana2	CGG2_Yana2E_L_S1_virCapt	CGG2_Yana2E_L_S1_virCapt_S13_L007_R1	vs	HHV5_NC_006273.2	4125599	118	2.86019e-05	28	0.237288	90	2.1815e-05	32	7.75645e-06
Yana2	CGG2_Yana2E_L_S1_virCapt	CGG2_Yana2E_L_S1_virCapt_S13_L007_R1	vs	HHV6A_NC_001664.2	4125599	3764	0.000912352	2457	0.652763	1307	0.000316802	18	4.363e-06
Yana2	CGG2_Yana2E_L_S1_virCapt	CGG2_Yana2E_L_S1_virCapt_S13_L007_R1	vs	HHV6B_NC_000898.1	4125599	3818	0.000925441	2073	0.542954	1745	0.000422969	52	1.26042e-05
Yana2	CGG2_Yana2E_L_S1_virCapt	CGG2_Yana2E_L_S1_virCapt_S13_L007_R1	vs	HHV7_NC_001716.2	4125599	3577	0.000867026	2172	0.607213	1405	0.000340557	12	2.90867e-06
Yana2	CGG2_Yana2E_L_S1_virCapt	CGG2_Yana2E_L_S1_virCapt_S13_L007_R1	vs	HHV8_NC_009333.1	4125599	85	2.06031e-05	29	0.341176	56	1.35738e-05	0	0
Yana2	CGG2_Yana2E_L_S1_virCapt	CGG2_Yana2E_L_S1_virCapt_S13_L007_R1	vsl	HHV1_NC_001806.2	4125599	151	3.66007e-05	47	0.311258	104	2.52085e-05	1	2.42389e-07
Yana2	CGG2_Yana2E_L_S1_virCapt	CGG2_Yana2E_L_S1_virCapt_S13_L007_R1	vsl	HHV2_NC_001798.2	4125599	3866	0.000937076	3616	0.935334	250	6.05973e-05	0	0
Yana2	CGG2_Yana2E_L_S1_virCapt	CGG2_Yana2E_L_S1_virCapt_S13_L007_R1	vsl	HHV3_NC_001348.1	4125599	208	5.04169e-05	160	0.769231	48	1.16347e-05	0	0
Yana2	CGG2_Yana2E_L_S1_virCapt	CGG2_Yana2E_L_S1_virCapt_S13_L007_R1	vsl	HHV4_NC_009334.1	4125599	38	9.21078e-06	8	0.210526	30	7.27167e-06	5	1.21195e-06
Yana2	CGG2_Yana2E_L_S1_virCapt	CGG2_Yana2E_L_S1_virCapt_S13_L007_R1	vsl	HHV5_NC_006273.2	4125599	296	7.17472e-05	190	0.641892	106	2.56932e-05	55	1.33314e-05
Yana2	CGG2_Yana2E_L_S1_virCapt	CGG2_Yana2E_L_S1_virCapt_S13_L007_R1	vsl	HHV6A_NC_001664.2	4125599	4855	0.0011768	3294	0.678476	1561	0.000378369	35	8.48362e-06
Yana2	CGG2_Yana2E_L_S1_virCapt	CGG2_Yana2E_L_S1_virCapt_S13_L007_R1	vsl	HHV6B_NC_000898.1	4125599	4510	0.00109317	2611	0.578936	1899	0.000460297	60	1.45433e-05
Yana2	CGG2_Yana2E_L_S1_virCapt	CGG2_Yana2E_L_S1_virCapt_S13_L007_R1	vsl	HHV7_NC_001716.2	4125599	4090	0.000991371	2554	0.62445	1536	0.00037231	14	3.39345e-06
Yana2	CGG2_Yana2E_L_S1_virCapt	CGG2_Yana2E_L_S1_virCapt_S13_L007_R1	vsl	HHV8_NC_009333.1	4125599	387	9.38046e-05	259	0.669251	128	3.10258e-05	0	0
Yana2	CGG2_Yana2E_L_S1_virCapt	CGG2_Yana2E_L_S1_virCapt_S14_L004_R1	vs	HHV1_NC_001806.2	5995135	42	7.00568e-06	9	0.214286	33	5.50446e-06	1	1.66802e-07
Yana2	CGG2_Yana2E_L_S1_virCapt	CGG2_Yana2E_L_S1_virCapt_S14_L004_R1	vs	HHV2_NC_001798.2	5995135	236	3.93653e-05	119	0.504237	117	1.95158e-05	0	0
Yana2	CGG2_Yana2E_L_S1_virCapt	CGG2_Yana2E_L_S1_virCapt_S14_L004_R1	vs	HHV3_NC_001348.1	5995135	2	3.33604e-07	0	0	2	3.33604e-07	0	0
Yana2	CGG2_Yana2E_L_S1_virCapt	CGG2_Yana2E_L_S1_virCapt_S14_L004_R1	vs	HHV4_NC_009334.1	5995135	15	2.50203e-06	6	0.4	9	1.50122e-06	3	5.00406e-07
Yana2	CGG2_Yana2E_L_S1_virCapt	CGG2_Yana2E_L_S1_virCapt_S14_L004_R1	vs	HHV5_NC_006273.2	5995135	118	1.96826e-05	28	0.237288	90	1.50122e-05	32	5.33766e-06
Yana2	CGG2_Yana2E_L_S1_virCapt	CGG2_Yana2E_L_S1_virCapt_S14_L004_R1	vs	HHV6A_NC_001664.2	5995135	3764	0.000627842	2457	0.652763	1307	0.00021801	18	3.00243e-06
Yana2	CGG2_Yana2E_L_S1_virCapt	CGG2_Yana2E_L_S1_virCapt_S14_L004_R1	vs	HHV6B_NC_000898.1	5995135	3818	0.00063685	2073	0.542954	1745	0.000291069	52	8.6737e-06
Yana2	CGG2_Yana2E_L_S1_virCapt	CGG2_Yana2E_L_S1_virCapt_S14_L004_R1	vs	HHV7_NC_001716.2	5995135	3577	0.00059665	2172	0.607213	1405	0.000234357	12	2.00162e-06
Yana2	CGG2_Yana2E_L_S1_virCapt	CGG2_Yana2E_L_S1_virCapt_S14_L004_R1	vs	HHV8_NC_009333.1	5995135	85	1.41782e-05	29	0.341176	56	9.34091e-06	0	0
Yana2	CGG2_Yana2E_L_S1_virCapt	CGG2_Yana2E_L_S1_virCapt_S14_L004_R1	vsl	HHV1_NC_001806.2	5995135	151	2.51871e-05	47	0.311258	104	1.73474e-05	1	1.66802e-07
Yana2	CGG2_Yana2E_L_S1_virCapt	CGG2_Yana2E_L_S1_virCapt_S14_L004_R1	vsl	HHV2_NC_001798.2	5995135	3866	0.000644856	3616	0.935334	250	4.17005e-05	0	0
Yana2	CGG2_Yana2E_L_S1_virCapt	CGG2_Yana2E_L_S1_virCapt_S14_L004_R1	vsl	HHV3_NC_001348.1	5995135	208	3.46948e-05	160	0.769231	48	8.00649e-06	0	0
Yana2	CGG2_Yana2E_L_S1_virCapt	CGG2_Yana2E_L_S1_virCapt_S14_L004_R1	vsl	HHV4_NC_009334.1	5995135	38	6.33847e-06	8	0.210526	30	5.00406e-06	5	8.3401e-07
Yana2	CGG2_Yana2E_L_S1_virCapt	CGG2_Yana2E_L_S1_virCapt_S14_L004_R1	vsl	HHV5_NC_006273.2	5995135	296	4.93734e-05	190	0.641892	106	1.7681e-05	55	9.17411e-06
Yana2	CGG2_Yana2E_L_S1_virCapt	CGG2_Yana2E_L_S1_virCapt_S14_L004_R1	vsl	HHV6A_NC_001664.2	5995135	4855	0.000809823	3294	0.678476	1561	0.000260378	35	5.83807e-06
Yana2	CGG2_Yana2E_L_S1_virCapt	CGG2_Yana2E_L_S1_virCapt_S14_L004_R1	vsl	HHV6B_NC_000898.1	5995135	4510	0.000752277	2611	0.578936	1899	0.000316757	60	1.00081e-05
Yana2	CGG2_Yana2E_L_S1_virCapt	CGG2_Yana2E_L_S1_virCapt_S14_L004_R1	vsl	HHV7_NC_001716.2	5995135	4090	0.00068222	2554	0.62445	1536	0.000256208	14	2.33523e-06
Yana2	CGG2_Yana2E_L_S1_virCapt	CGG2_Yana2E_L_S1_virCapt_S14_L004_R1	vsl	HHV8_NC_009333.1	5995135	387	6.45523e-05	259	0.669251	128	2.13506e-05	0	0
Yana2	CGG2_Yana2E_L_S1_virCapt	CGG2_Yana2E_L_S1_virCapt_S14_L006_R1	vs	HHV1_NC_001806.2	5498732	42	7.63812e-06	9	0.214286	33	6.00138e-06	1	1.8186e-07
Yana2	CGG2_Yana2E_L_S1_virCapt	CGG2_Yana2E_L_S1_virCapt_S14_L006_R1	vs	HHV2_NC_001798.2	5498732	236	4.2919e-05	119	0.504237	117	2.12776e-05	0	0
Yana2	CGG2_Yana2E_L_S1_virCapt	CGG2_Yana2E_L_S1_virCapt_S14_L006_R1	vs	HHV3_NC_001348.1	5498732	2	3.6372e-07	0	0	2	3.6372e-07	0	0
Yana2	CGG2_Yana2E_L_S1_virCapt	CGG2_Yana2E_L_S1_virCapt_S14_L006_R1	vs	HHV4_NC_009334.1	5498732	15	2.7279e-06	6	0.4	9	1.63674e-06	3	5.4558e-07
Yana2	CGG2_Yana2E_L_S1_virCapt	CGG2_Yana2E_L_S1_virCapt_S14_L006_R1	vs	HHV5_NC_006273.2	5498732	118	2.14595e-05	28	0.237288	90	1.63674e-05	32	5.81952e-06
Yana2	CGG2_Yana2E_L_S1_virCapt	CGG2_Yana2E_L_S1_virCapt_S14_L006_R1	vs	HHV6A_NC_001664.2	5498732	3764	0.000684521	2457	0.652763	1307	0.000237691	18	3.27348e-06
Yana2	CGG2_Yana2E_L_S1_virCapt	CGG2_Yana2E_L_S1_virCapt_S14_L006_R1	vs	HHV6B_NC_000898.1	5498732	3818	0.000694342	2073	0.542954	1745	0.000317346	52	9.45673e-06
Yana2	CGG2_Yana2E_L_S1_virCapt	CGG2_Yana2E_L_S1_virCapt_S14_L006_R1	vs	HHV7_NC_001716.2	5498732	3577	0.000650514	2172	0.607213	1405	0.000255513	12	2.18232e-06
Yana2	CGG2_Yana2E_L_S1_virCapt	CGG2_Yana2E_L_S1_virCapt_S14_L006_R1	vs	HHV8_NC_009333.1	5498732	85	1.54581e-05	29	0.341176	56	1.01842e-05	0	0
Yana2	CGG2_Yana2E_L_S1_virCapt	CGG2_Yana2E_L_S1_virCapt_S14_L006_R1	vsl	HHV1_NC_001806.2	5498732	151	2.74609e-05	47	0.311258	104	1.89135e-05	1	1.8186e-07
Yana2	CGG2_Yana2E_L_S1_virCapt	CGG2_Yana2E_L_S1_virCapt_S14_L006_R1	vsl	HHV2_NC_001798.2	5498732	3866	0.000703071	3616	0.935334	250	4.5465e-05	0	0
Yana2	CGG2_Yana2E_L_S1_virCapt	CGG2_Yana2E_L_S1_virCapt_S14_L006_R1	vsl	HHV3_NC_001348.1	5498732	208	3.78269e-05	160	0.769231	48	8.72929e-06	0	0
Yana2	CGG2_Yana2E_L_S1_virCapt	CGG2_Yana2E_L_S1_virCapt_S14_L006_R1	vsl	HHV4_NC_009334.1	5498732	38	6.91068e-06	8	0.210526	30	5.4558e-06	5	9.09301e-07
Yana2	CGG2_Yana2E_L_S1_virCapt	CGG2_Yana2E_L_S1_virCapt_S14_L006_R1	vsl	HHV5_NC_006273.2	5498732	296	5.38306e-05	190	0.641892	106	1.92772e-05	55	1.00023e-05
Yana2	CGG2_Yana2E_L_S1_virCapt	CGG2_Yana2E_L_S1_virCapt_S14_L006_R1	vsl	HHV6A_NC_001664.2	5498732	4855	0.000882931	3294	0.678476	1561	0.000283884	35	6.3651e-06
Yana2	CGG2_Yana2E_L_S1_virCapt	CGG2_Yana2E_L_S1_virCapt_S14_L006_R1	vsl	HHV6B_NC_000898.1	5498732	4510	0.000820189	2611	0.578936	1899	0.000345352	60	1.09116e-05
Yana2	CGG2_Yana2E_L_S1_virCapt	CGG2_Yana2E_L_S1_virCapt_S14_L006_R1	vsl	HHV7_NC_001716.2	5498732	4090	0.000743808	2554	0.62445	1536	0.000279337	14	2.54604e-06
Yana2	CGG2_Yana2E_L_S1_virCapt	CGG2_Yana2E_L_S1_virCapt_S14_L006_R1	vsl	HHV8_NC_009333.1	5498732	387	7.03799e-05	259	0.669251	128	2.32781e-05	0	0
Yana2	Yana_old2_Yana2_L1	Yana_old2_Yana2_L1	vs	HHV1_NC_001806.2	239801897	564	2.35194e-06	287	0.508865	277	1.15512e-06	4	1.66804e-08
Yana2	Yana_old2_Yana2_L1	Yana_old2_Yana2_L1	vs	HHV2_NC_001798.2	239801897	3133	1.3065e-05	2667	0.851261	466	1.94327e-06	0	0
Yana2	Yana_old2_Yana2_L1	Yana_old2_Yana2_L1	vs	HHV3_NC_001348.1	239801897	87	3.62799e-07	37	0.425287	50	2.08505e-07	0	0
Yana2	Yana_old2_Yana2_L1	Yana_old2_Yana2_L1	vs	HHV4_NC_009334.1	239801897	37	1.54294e-07	7	0.189189	30	1.25103e-07	4	1.66804e-08
Yana2	Yana_old2_Yana2_L1	Yana_old2_Yana2_L1	vs	HHV5_NC_006273.2	239801897	1538	6.41363e-06	726	0.472042	812	3.38613e-06	367	1.53043e-06
Yana2	Yana_old2_Yana2_L1	Yana_old2_Yana2_L1	vs	HHV6A_NC_001664.2	239801897	34661	0.00014454	32714	0.943827	1947	8.1192e-06	8	3.33609e-08
Yana2	Yana_old2_Yana2_L1	Yana_old2_Yana2_L1	vs	HHV6B_NC_000898.1	239801897	33662	0.000140374	31124	0.924603	2538	1.05837e-05	23	9.59125e-08
Yana2	Yana_old2_Yana2_L1	Yana_old2_Yana2_L1	vs	HHV7_NC_001716.2	239801897	32329	0.000134815	29645	0.916979	2684	1.11926e-05	15	6.25516e-08
Yana2	Yana_old2_Yana2_L1	Yana_old2_Yana2_L1	vs	HHV8_NC_009333.1	239801897	1078	4.49538e-06	920	0.853432	158	6.58877e-07	0	0
Yana2	Yana_old2_Yana2_L1	Yana_old2_Yana2_L1	vsl	HHV1_NC_001806.2	239801897	1031	4.29938e-06	681	0.660524	350	1.45954e-06	6	2.50207e-08
Yana2	Yana_old2_Yana2_L1	Yana_old2_Yana2_L1	vsl	HHV2_NC_001798.2	239801897	17460	7.28101e-05	16932	0.969759	528	2.20182e-06	0	0
Yana2	Yana_old2_Yana2_L1	Yana_old2_Yana2_L1	vsl	HHV3_NC_001348.1	239801897	4542	1.89406e-05	4402	0.969177	140	5.83815e-07	0	0
Yana2	Yana_old2_Yana2_L1	Yana_old2_Yana2_L1	vsl	HHV4_NC_009334.1	239801897	62	2.58547e-07	22	0.354839	40	1.66804e-07	5	2.08505e-08
Yana2	Yana_old2_Yana2_L1	Yana_old2_Yana2_L1	vsl	HHV5_NC_006273.2	239801897	2062	8.59876e-06	1219	0.591174	843	3.5154e-06	512	2.1351e-06
Yana2	Yana_old2_Yana2_L1	Yana_old2_Yana2_L1	vsl	HHV6A_NC_001664.2	239801897	42035	0.000175291	39840	0.947782	2195	9.15339e-06	12	5.00413e-08
Yana2	Yana_old2_Yana2_L1	Yana_old2_Yana2_L1	vsl	HHV6B_NC_000898.1	239801897	37413	0.000156016	34791	0.929917	2622	1.0934e-05	26	1.08423e-07
Yana2	Yana_old2_Yana2_L1	Yana_old2_Yana2_L1	vsl	HHV7_NC_001716.2	239801897	34288	0.000142985	31560	0.920439	2728	1.13761e-05	16	6.67217e-08
Yana2	Yana_old2_Yana2_L1	Yana_old2_Yana2_L1	vsl	HHV8_NC_009333.1	239801897	2126	8.86565e-06	1930	0.907808	196	8.17341e-07	0	0
Yana2	Yana_old2_Yana2_L2	Yana_old2_Yana2_L2	vs	HHV1_NC_001806.2	271681067	606	2.23056e-06	292	0.481848	314	1.15577e-06	1	3.68079e-09
Yana2	Yana_old2_Yana2_L2	Yana_old2_Yana2_L2	vs	HHV2_NC_001798.2	271681067	3460	1.27355e-05	2975	0.859827	485	1.78518e-06	0	0
Yana2	Yana_old2_Yana2_L2	Yana_old2_Yana2_L2	vs	HHV3_NC_001348.1	271681067	100	3.68079e-07	46	0.46	54	1.98762e-07	0	0
Yana2	Yana_old2_Yana2_L2	Yana_old2_Yana2_L2	vs	HHV4_NC_009334.1	271681067	41	1.50912e-07	17	0.414634	24	8.83389e-08	0	0
Yana2	Yana_old2_Yana2_L2	Yana_old2_Yana2_L2	vs	HHV5_NC_006273.2	271681067	1697	6.24629e-06	848	0.499705	849	3.12499e-06	376	1.38398e-06
Yana2	Yana_old2_Yana2_L2	Yana_old2_Yana2_L2	vs	HHV6A_NC_001664.2	271681067	37466	0.000137904	35508	0.947739	1958	7.20698e-06	6	2.20847e-08
Yana2	Yana_old2_Yana2_L2	Yana_old2_Yana2_L2	vs	HHV6B_NC_000898.1	271681067	36715	0.00013514	34123	0.929402	2592	9.5406e-06	31	1.14104e-07
Yana2	Yana_old2_Yana2_L2	Yana_old2_Yana2_L2	vs	HHV7_NC_001716.2	271681067	35059	0.000129045	32320	0.921875	2739	1.00817e-05	20	7.36157e-08
Yana2	Yana_old2_Yana2_L2	Yana_old2_Yana2_L2	vs	HHV8_NC_009333.1	271681067	1243	4.57522e-06	1087	0.874497	156	5.74203e-07	0	0
Yana2	Yana_old2_Yana2_L2	Yana_old2_Yana2_L2	vsl	HHV1_NC_001806.2	271681067	1144	4.21082e-06	726	0.634615	418	1.53857e-06	0	0
Yana2	Yana_old2_Yana2_L2	Yana_old2_Yana2_L2	vsl	HHV2_NC_001798.2	271681067	19263	7.0903e-05	18680	0.969735	583	2.1459e-06	0	0
Yana2	Yana_old2_Yana2_L2	Yana_old2_Yana2_L2	vsl	HHV3_NC_001348.1	271681067	4872	1.79328e-05	4733	0.97147	139	5.11629e-07	0	0
Yana2	Yana_old2_Yana2_L2	Yana_old2_Yana2_L2	vsl	HHV4_NC_009334.1	271681067	79	2.90782e-07	33	0.417722	46	1.69316e-07	1	3.68079e-09
Yana2	Yana_old2_Yana2_L2	Yana_old2_Yana2_L2	vsl	HHV5_NC_006273.2	271681067	2264	8.3333e-06	1365	0.602915	899	3.30903e-06	547	2.01339e-06
Yana2	Yana_old2_Yana2_L2	Yana_old2_Yana2_L2	vsl	HHV6A_NC_001664.2	271681067	46122	0.000169765	43860	0.950956	2262	8.32594e-06	17	6.25734e-08
Yana2	Yana_old2_Yana2_L2	Yana_old2_Yana2_L2	vsl	HHV6B_NC_000898.1	271681067	41212	0.000151693	38504	0.934291	2708	9.96757e-06	39	1.43551e-07
Yana2	Yana_old2_Yana2_L2	Yana_old2_Yana2_L2	vsl	HHV7_NC_001716.2	271681067	37584	0.000138339	34782	0.925447	2802	1.03136e-05	20	7.36157e-08
Yana2	Yana_old2_Yana2_L2	Yana_old2_Yana2_L2	vsl	HHV8_NC_009333.1	271681067	2415	8.8891e-06	2206	0.913458	209	7.69284e-07	0	0
Yana2	Yana_old2_Yana2_L3	Yana_old2_Yana2_L3	vs	HHV1_NC_001806.2	306544323	692	2.25742e-06	351	0.507225	341	1.1124e-06	5	1.63109e-08
Yana2	Yana_old2_Yana2_L3	Yana_old2_Yana2_L3	vs	HHV2_NC_001798.2	306544323	4073	1.32868e-05	3601	0.884115	472	1.53974e-06	0	0
Yana2	Yana_old2_Yana2_L3	Yana_old2_Yana2_L3	vs	HHV3_NC_001348.1	306544323	93	3.03382e-07	36	0.387097	57	1.85944e-07	0	0
Yana2	Yana_old2_Yana2_L3	Yana_old2_Yana2_L3	vs	HHV4_NC_009334.1	306544323	54	1.76157e-07	16	0.296296	38	1.23962e-07	4	1.30487e-08
Yana2	Yana_old2_Yana2_L3	Yana_old2_Yana2_L3	vs	HHV5_NC_006273.2	306544323	1986	6.47867e-06	1085	0.546324	901	2.93922e-06	413	1.34728e-06
Yana2	Yana_old2_Yana2_L3	Yana_old2_Yana2_L3	vs	HHV6A_NC_001664.2	306544323	44199	0.000144185	42185	0.954433	2014	6.57001e-06	15	4.89326e-08
Yana2	Yana_old2_Yana2_L3	Yana_old2_Yana2_L3	vs	HHV6B_NC_000898.1	306544323	43517	0.00014196	40899	0.93984	2618	8.54036e-06	36	1.17438e-07
Yana2	Yana_old2_Yana2_L3	Yana_old2_Yana2_L3	vs	HHV7_NC_001716.2	306544323	41437	0.000135175	38606	0.931679	2831	9.23521e-06	12	3.91461e-08
Yana2	Yana_old2_Yana2_L3	Yana_old2_Yana2_L3	vs	HHV8_NC_009333.1	306544323	1541	5.02701e-06	1391	0.902661	150	4.89326e-07	0	0
Yana2	Yana_old2_Yana2_L3	Yana_old2_Yana2_L3	vsl	HHV1_NC_001806.2	306544323	1318	4.29954e-06	885	0.671472	433	1.41252e-06	5	1.63109e-08
Yana2	Yana_old2_Yana2_L3	Yana_old2_Yana2_L3	vsl	HHV2_NC_001798.2	306544323	23709	7.73428e-05	23147	0.976296	562	1.83334e-06	1	3.26217e-09
Yana2	Yana_old2_Yana2_L3	Yana_old2_Yana2_L3	vsl	HHV3_NC_001348.1	306544323	5716	1.86466e-05	5574	0.975157	142	4.63228e-07	0	0
Yana2	Yana_old2_Yana2_L3	Yana_old2_Yana2_L3	vsl	HHV4_NC_009334.1	306544323	72	2.34876e-07	22	0.305556	50	1.63109e-07	5	1.63109e-08
Yana2	Yana_old2_Yana2_L3	Yana_old2_Yana2_L3	vsl	HHV5_NC_006273.2	306544323	2762	9.01012e-06	1798	0.650978	964	3.14473e-06	590	1.92468e-06
Yana2	Yana_old2_Yana2_L3	Yana_old2_Yana2_L3	vsl	HHV6A_NC_001664.2	306544323	54014	0.000176203	51704	0.957233	2310	7.53562e-06	22	7.17678e-08
Yana2	Yana_old2_Yana2_L3	Yana_old2_Yana2_L3	vsl	HHV6B_NC_000898.1	306544323	48687	0.000158825	45975	0.944297	2712	8.84701e-06	43	1.40273e-07
Yana2	Yana_old2_Yana2_L3	Yana_old2_Yana2_L3	vsl	HHV7_NC_001716.2	306544323	44338	0.000144638	41439	0.934616	2899	9.45703e-06	11	3.58839e-08
Yana2	Yana_old2_Yana2_L3	Yana_old2_Yana2_L3	vsl	HHV8_NC_009333.1	306544323	2957	9.64624e-06	2747	0.928982	210	6.85056e-07	0	0
Yana2	Yana_old2_Yana2_L4	Yana_old2_Yana2_L4	vs	HHV1_NC_001806.2	287427888	678	2.35885e-06	375	0.553097	303	1.05418e-06	3	1.04374e-08
Yana2	Yana_old2_Yana2_L4	Yana_old2_Yana2_L4	vs	HHV2_NC_001798.2	287427888	3745	1.30294e-05	3302	0.881709	443	1.54126e-06	0	0
Yana2	Yana_old2_Yana2_L4	Yana_old2_Yana2_L4	vs	HHV3_NC_001348.1	287427888	98	3.40955e-07	39	0.397959	59	2.05269e-07	0	0
Yana2	Yana_old2_Yana2_L4	Yana_old2_Yana2_L4	vs	HHV4_NC_009334.1	287427888	42	1.46124e-07	4	0.0952381	38	1.32207e-07	3	1.04374e-08
Yana2	Yana_old2_Yana2_L4	Yana_old2_Yana2_L4	vs	HHV5_NC_006273.2	287427888	1927	6.70429e-06	1122	0.582252	805	2.8007e-06	354	1.23161e-06
Yana2	Yana_old2_Yana2_L4	Yana_old2_Yana2_L4	vs	HHV6A_NC_001664.2	287427888	41387	0.000143991	39401	0.952014	1986	6.90956e-06	22	7.65409e-08
Yana2	Yana_old2_Yana2_L4	Yana_old2_Yana2_L4	vs	HHV6B_NC_000898.1	287427888	40490	0.00014087	37907	0.936206	2583	8.9866e-06	41	1.42644e-07
Yana2	Yana_old2_Yana2_L4	Yana_old2_Yana2_L4	vs	HHV7_NC_001716.2	287427888	38687	0.000134597	35892	0.927754	2795	9.72418e-06	16	5.56661e-08
Yana2	Yana_old2_Yana2_L4	Yana_old2_Yana2_L4	vs	HHV8_NC_009333.1	287427888	1349	4.69335e-06	1194	0.8851	155	5.39266e-07	0	0
Yana2	Yana_old2_Yana2_L4	Yana_old2_Yana2_L4	vsl	HHV1_NC_001806.2	287427888	1329	4.62377e-06	903	0.679458	426	1.48211e-06	3	1.04374e-08
Yana2	Yana_old2_Yana2_L4	Yana_old2_Yana2_L4	vsl	HHV2_NC_001798.2	287427888	21483	7.47422e-05	20948	0.975097	535	1.86134e-06	0	0
Yana2	Yana_old2_Yana2_L4	Yana_old2_Yana2_L4	vsl	HHV3_NC_001348.1	287427888	5333	1.85542e-05	5190	0.973186	143	4.97516e-07	0	0
Yana2	Yana_old2_Yana2_L4	Yana_old2_Yana2_L4	vsl	HHV4_NC_009334.1	287427888	52	1.80915e-07	17	0.326923	35	1.2177e-07	3	1.04374e-08
Yana2	Yana_old2_Yana2_L4	Yana_old2_Yana2_L4	vsl	HHV5_NC_006273.2	287427888	2502	8.70479e-06	1645	0.657474	857	2.98162e-06	515	1.79175e-06
Yana2	Yana_old2_Yana2_L4	Yana_old2_Yana2_L4	vsl	HHV6A_NC_001664.2	287427888	50552	0.000175877	48266	0.954779	2286	7.9533e-06	30	1.04374e-07
Yana2	Yana_old2_Yana2_L4	Yana_old2_Yana2_L4	vsl	HHV6B_NC_000898.1	287427888	45285	0.000157553	42594	0.940576	2691	9.36235e-06	49	1.70478e-07
Yana2	Yana_old2_Yana2_L4	Yana_old2_Yana2_L4	vsl	HHV7_NC_001716.2	287427888	41186	0.000143292	38313	0.930243	2873	9.99555e-06	17	5.91453e-08
Yana2	Yana_old2_Yana2_L4	Yana_old2_Yana2_L4	vsl	HHV8_NC_009333.1	287427888	2686	9.34495e-06	2494	0.928518	192	6.67994e-07	0	0
Yana2	Yana_old2_Yana2_L5	Yana_old2_Yana2_L5	vs	HHV1_NC_001806.2	291019336	631	2.16824e-06	314	0.497623	317	1.08927e-06	3	1.03086e-08
Yana2	Yana_old2_Yana2_L5	Yana_old2_Yana2_L5	vs	HHV2_NC_001798.2	291019336	3584	1.23153e-05	3116	0.86942	468	1.60814e-06	0	0
Yana2	Yana_old2_Yana2_L5	Yana_old2_Yana2_L5	vs	HHV3_NC_001348.1	291019336	97	3.33311e-07	37	0.381443	60	2.06172e-07	0	0
Yana2	Yana_old2_Yana2_L5	Yana_old2_Yana2_L5	vs	HHV4_NC_009334.1	291019336	53	1.82118e-07	19	0.358491	34	1.16831e-07	6	2.06172e-08
Yana2	Yana_old2_Yana2_L5	Yana_old2_Yana2_L5	vs	HHV5_NC_006273.2	291019336	1784	6.13018e-06	943	0.528587	841	2.88984e-06	343	1.17862e-06
Yana2	Yana_old2_Yana2_L5	Yana_old2_Yana2_L5	vs	HHV6A_NC_001664.2	291019336	40642	0.000139654	38676	0.951626	1966	6.75556e-06	11	3.77982e-08
Yana2	Yana_old2_Yana2_L5	Yana_old2_Yana2_L5	vs	HHV6B_NC_000898.1	291019336	39875	0.000137018	37311	0.935699	2564	8.81041e-06	28	9.62135e-08
Yana2	Yana_old2_Yana2_L5	Yana_old2_Yana2_L5	vs	HHV7_NC_001716.2	291019336	38005	0.000130593	35267	0.927957	2738	9.40831e-06	14	4.81068e-08
Yana2	Yana_old2_Yana2_L5	Yana_old2_Yana2_L5	vs	HHV8_NC_009333.1	291019336	1373	4.7179e-06	1202	0.875455	171	5.8759e-07	0	0
Yana2	Yana_old2_Yana2_L5	Yana_old2_Yana2_L5	vsl	HHV1_NC_001806.2	291019336	1138	3.91039e-06	741	0.651142	397	1.36417e-06	5	1.7181e-08
Yana2	Yana_old2_Yana2_L5	Yana_old2_Yana2_L5	vsl	HHV2_NC_001798.2	291019336	22064	7.58163e-05	21487	0.973849	577	1.98269e-06	0	0
Yana2	Yana_old2_Yana2_L5	Yana_old2_Yana2_L5	vsl	HHV3_NC_001348.1	291019336	5270	1.81088e-05	5133	0.974004	137	4.70759e-07	0	0
Yana2	Yana_old2_Yana2_L5	Yana_old2_Yana2_L5	vsl	HHV4_NC_009334.1	291019336	101	3.47056e-07	38	0.376238	63	2.1648e-07	7	2.40534e-08
Yana2	Yana_old2_Yana2_L5	Yana_old2_Yana2_L5	vsl	HHV5_NC_006273.2	291019336	2368	8.13692e-06	1511	0.638091	857	2.94482e-06	530	1.82118e-06
Yana2	Yana_old2_Yana2_L5	Yana_old2_Yana2_L5	vsl	HHV6A_NC_001664.2	291019336	49245	0.000169216	46968	0.953762	2277	7.82422e-06	17	5.84154e-08
Yana2	Yana_old2_Yana2_L5	Yana_old2_Yana2_L5	vsl	HHV6B_NC_000898.1	291019336	44360	0.00015243	41685	0.939698	2675	9.19183e-06	34	1.16831e-07
Yana2	Yana_old2_Yana2_L5	Yana_old2_Yana2_L5	vsl	HHV7_NC_001716.2	291019336	40317	0.000138537	37492	0.92993	2825	9.70726e-06	20	6.8724e-08
Yana2	Yana_old2_Yana2_L5	Yana_old2_Yana2_L5	vsl	HHV8_NC_009333.1	291019336	2648	9.09905e-06	2433	0.918807	215	7.38783e-07	0	0

### Sheet: Table S4. Herpesv
sampleId	refId	mapId	nFinal	nCov	pCov	coverage
Yana	HHV1_NC_001806.2	vs	107	3721	0.024445	0.0261592
Yana	HHV1_NC_001806.2	vsl	139	5010	0.032912	0.0350672
Yana	HHV2_NC_001798.2	vs	2	64	0.000414	0.000413771
Yana	HHV2_NC_001798.2	vsl	10	315	0.002037	0.00255374
Yana	HHV3_NC_001348.1	vs	0	0	0	0
Yana	HHV3_NC_001348.1	vsl	0	0	0	0
Yana	HHV4_NC_009334.1	vs	3	135	0.000781	0.000781413
Yana	HHV4_NC_009334.1	vsl	3	135	0.000781	0.000781413
Yana	HHV5_NC_006273.2	vs	373	12991	0.055129	0.0581932
Yana	HHV5_NC_006273.2	vsl	503	18043	0.076568	0.0828658
Yana	HHV6A_NC_001664.2	vs	170	5963	0.037427	0.039756
Yana	HHV6A_NC_001664.2	vsl	287	10680	0.067034	0.0730596
Yana	HHV6B_NC_000898.1	vs	485	17421	0.107461	0.1173
Yana	HHV6B_NC_000898.1	vsl	575	20451	0.126152	0.142042
Yana	HHV7_NC_001716.2	vs	76	2902	0.018957	0.0199438
Yana	HHV7_NC_001716.2	vsl	84	3253	0.02125	0.0222367
Yana	HHV8_NC_009333.1	vs	0	0	0	0
Yana	HHV8_NC_009333.1	vsl	0	0	0	0
Yana2	HHV1_NC_001806.2	vs	19	695	0.004566	0.00476278
Yana2	HHV1_NC_001806.2	vsl	22	829	0.005446	0.00566935
Yana2	HHV2_NC_001798.2	vs	0	0	0	0
Yana2	HHV2_NC_001798.2	vsl	1	43	0.000278	0.000278002
Yana2	HHV3_NC_001348.1	vs	0	0	0	0
Yana2	HHV3_NC_001348.1	vsl	0	0	0	0
Yana2	HHV4_NC_009334.1	vs	26	775	0.004486	0.00448589
Yana2	HHV4_NC_009334.1	vsl	36	1077	0.006234	0.00623394
Yana2	HHV5_NC_006273.2	vs	1949	59907	0.254225	0.314972
Yana2	HHV5_NC_006273.2	vsl	2859	83901	0.356047	0.478387
Yana2	HHV6A_NC_001664.2	vs	116	2872	0.018026	0.0189428
Yana2	HHV6A_NC_001664.2	vsl	203	5165	0.032419	0.0344397
Yana2	HHV6B_NC_000898.1	vs	315	7815	0.048207	0.0518401
Yana2	HHV6B_NC_000898.1	vsl	371	9411	0.058052	0.0620674
Yana2	HHV7_NC_001716.2	vs	113	3720	0.024301	0.0248432
Yana2	HHV7_NC_001716.2	vsl	126	3953	0.025823	0.0269663
Yana2	HHV8_NC_009333.1	vs	0	0	0	0
Yana2	HHV8_NC_009333.1	vsl	0	0	0	0

### Sheet: Table S7 BEAST stats
Coalescent Bayesian Skyline strict clock
Summary Statistic	posterior	likelihood	prior	treeLikelihood	TreeHeight	clockRate	rateAC	rateAG	rateAT	rateCG	rateCT	rateGT	substmodel	BMT_ModelIndicator	BMT_gammaShape	BMT_ProportionInvariable	hasGammaRates	hasInvariableSites	ActivePropInvariable	ActiveGammaShape	hasEqualFreqs	BMT_frequencies.1	BMT_frequencies.2	BMT_frequencies.3	BMT_frequencies.4	BayesianSkyline	bPopSizes.1	bPopSizes.2	bPopSizes.3	bPopSizes.4	bPopSizes.5	bGroupSizes.1	bGroupSizes.2	bGroupSizes.3	bGroupSizes.4	bGroupSizes.5
mean	-3.7969e+06	-3.79568e+06	-1227.35	-3.79568e+06	701850	2.5208e-10	1.0688	1.5924	1.0329	0.3012	1.7042	0.3005	121810	11.7206	0.1182	0.9951	1	1	0.9951	0.1182	0	0.2391	0.2209	0.2735	0.2666	-999.346	5220.37	13791.1	47472.6	128470	252630	21.1966	11.35	8.5279	21.7606	23.165
stderr of mean	0.4052	0.056	0.4184	0.056	2472.36	8.1084e-13	0.00014146	0.00025302	0.00014856	6.624e-05	0.00027073	6.3978e-05	2.275	0.0216	0.0092042	6.1553e-05	0	0	6.1553e-05	0.0092042	0	1.1055e-06	1.0664e-06	1.1651e-06	1.1595e-06	0.3651	41.5956	94.724	280.327	472.66	563.025	0.0526	0.0343	0.0355	0.0967	0.1278
stdev	29.4477	7.0096	28.0022	7.0096	126840	4.1635e-11	0.0557	0.0886	0.0573	0.0244	0.0867	0.0243	883.482	8.3213	0.1155	0.00075632	0	0	0.00075632	0.1155	0	0.00025844	0.00025222	0.00027119	0.00026912	26.0296	5611.14	12605.1	40396.6	59250.6	64936.5	9.7415	8.2516	7.5909	14.5016	15.8945
variance	867.17	49.135	784.125	49.135	16087000000	1.7335e-21	0.0031047	0.0078547	0.0032871	0.00059734	0.0075088	0.0005891	780540	69.2448	0.0133	5.7202e-07	0	0	5.7202e-07	0.0133	0	6.679e-08	6.3616e-08	7.3546e-08	7.2426e-08	677.542	31485000	158890000	1631900000	3510600000	4216700000	94.896	68.089	57.6217	210.297	252.635
median	-3.7969e+06	-3.79568e+06	-1227.19	-3.79568e+06	680990	2.5219e-10	1.0619	1.6185	1.0413	0.3008	1.6804	0.3004	121340	9	0.0907	0.9949	0	0	0.9949	0.0907	0	0.2391	0.2209	0.2735	0.2666	-999.438	3879.18	10032.7	34500.5	128810	247960	22	10	6	22	18
value range	[-3797029.9878, -3796783.2302]	[-3795712.8211, -3795650.9074]	[-1354.9169, -1110.4806]	[-3795712.8211, -3795650.9074]	[3.8714E5, 1.6614E6]	[1.0409E-10, 4.4205E-10]	[0.8727, 1.4362]	[1.2563, 1.8538]	[0.6984, 1.2612]	[0.1852, 0.4485]	[1.4493, 2.1937]	[0.1702, 0.4258]	[1.2132E5, 1.2346E5]	[6, 30]	[1.0017E-3, 1.6048]	[0.9931, 0.9979]	[1, 1]	[1, 1]	[0.9931, 0.9979]	[1.0017E-3, 1.6048]	[0, 0]	[0.2378, 0.2402]	[0.2198, 0.222]	[0.2723, 0.2747]	[0.2655, 0.2678]	[-1113.9006, -886.6021]	[109.9795, 2.9232E5]	[302.1394, 2.1573E5]	[1581.2893, 3.763E5]	[8272.798, 3.7978E5]	[22357.0219, 3.8E5]	[1, 51]	[1, 44]	[1, 55]	[1, 62]	[1, 60]
geometric mean	n/a	n/a	n/a	n/a	691180	2.4855e-10	1.0674	1.5898	1.0313	0.3002	1.702	0.2995	121810	9.6395	0.0756	0.9951	n/a	n/a	0.9951	0.0756	n/a	0.2391	0.2209	0.2735	0.2666	n/a	3792.22	10103.8	34930.8	112690	243930	17.8105	8.0748	5.7609	14.7051	16.3284
95% HPD interval	[-3796960.812, -3796846.0324]	[-3795689.6667, -3795662.4392]	[-1282.9386, -1173.4925]	[-3795689.6667, -3795662.4392]	[4.871E5, 9.6267E5]	[1.6963E-10, 3.3165E-10]	[0.9667, 1.1895]	[1.4134, 1.7258]	[0.9041, 1.1322]	[0.2539, 0.3497]	[1.5729, 1.8887]	[0.2534, 0.3486]	[1.2132E5, 1.2345E5]	[6, 29]	[1.0017E-3, 0.3113]	[0.9938, 0.9966]	n/a	n/a	[0.9938, 0.9966]	[1.0017E-3, 0.3113]	n/a	[0.2386, 0.2396]	[0.2204, 0.2214]	[0.2729, 0.274]	[0.2661, 0.2671]	[-1049.5524, -948.0525]	[224.6277, 13489.4868]	[852.0755, 37377.6318]	[3177.1679, 1.3547E5]	[20400.5425, 2.3208E5]	[1.5383E5, 3.7968E5]	[2, 36]	[1, 27]	[1, 24]	[1, 44]	[2, 47]
auto-correlation time (ACT)	149930	50597	176790	50597	300930	300380	5104.5	6455.18	5317.73	5817.62	7731.12	5503.05	5251.56	5349.17	5031500	5245800	n/a	n/a	5245800	5031500	n/a	14491.6	14159.3	14617.6	14702.8	155830	43523.4	44726	38139.1	50401.4	59540.1	23131.3	13659.2	17338.8	35220.3	51175
effective sample size (ESS)	5282.3	15653.2	4480	15653.2	2631.9	2636.7	155158	122693	148937	136139	102444	143921	150813	148061	157.4	151	n/a	n/a	151	157.4	n/a	54652.7	55935.2	54181.6	53867.7	5082.4	18197.2	17707.9	20766.2	15713.9	13302	34239.6	57983.2	45678.3	22487.2	15476.4
number of samples	158400	158400	158400	158400	158400	158400	158400	158400	158400	158400	158400	158400	158400	158400	158400	158400	158400	158400	158400	158400	158400	158400	158400	158400	158400	158400	158400	158400	158400	158400	158400	158400	158400	158400	158400	158400
